# The diversity of quinoa morphological traits and seed metabolic composition

**DOI:** 10.1101/2021.07.17.452781

**Authors:** Iman Tabatabaei, Saleh Alseekh, Mohammad Shahid, Ewa Leniak, Mateusz Wagner, Henda Mahmoudi, Sumitha Thushar, Alisdair R. Fernie, Kevin M. Murphy, Sandra M. Schmöckel, Mark Tester, Bernd Mueller-Roeber, Aleksandra Skirycz, Salma Balazadeh

## Abstract

Quinoa (*Chenopodium quinoa* Willd.) is an herbaceous annual crop of the amaranth family (Amaranthaceae). It is increasingly cultivated for its nutritious grains, which are rich in protein and essential amino acids, lipids, and minerals. Quinoa exhibits a high tolerance towards various abiotic stresses including drought and salinity, which supports its agricultural cultivation under climate change conditions. The use of quinoa grains is compromised by anti-nutritional saponins, a terpenoid class of secondary metabolites deposited in the seed coat; their removal before consumption requires extensive washing, an economically and environmentally unfavorable process; or their accumulation can be reduced through breeding. In this study, we analyzed the seed metabolomes, including amino acids, fatty acids, and saponins, from 471 quinoa cultivars, including two related species, by liquid chromatography – mass spectrometry. Additionally, we determined a large number of agronomic traits including biomass, flowering time, and seed yield. The results revealed considerable diversity between genotypes and provide a knowledge base for future breeding or genome editing of quinoa.

|  |  |
| --- | --- |
| Design type | Field-grown quinoa genotypes |
| Measurement Type(s) | Agronomic traits and seed metabolites |
| Technology Type(s) | Agronomic trait analysis and liquid chromatography –mass spectrometry (LC-MS) |
| Factor Type(s) | Genotypes |
| Sample Characteristic(s) | Quinoa (*Chenopodium quinoa* Willd.), agricultural traits, composition of the seed metabolome |
