## Supplementary Table 2 for "The diversity of quinoa morphological traits and seed metabolic composition"

### Sheet: Suppl. Table 2
Supplementary Table 2. All detected peaks, putative metabolite names identified.
1	Level	Aspect	Information	Fill in
2	general aspect	Type of metabolome analysis	targeted metabolite analysis	FALSE
3			non-targeted metabolite class scale profiling	TRUE
4			non-targeted metabolome scale profiling	TRUE
5			non-targeted finger printing of mass features	FALSE
6		Type of quantification	absolute or quantification	NO
7		Type of reference samples	chemcially defined	NO
8			biologically defined	YES
9		Type of replication	analytical (same analytical sample preparation)	NO
10			technological (same biological preparation)	NO
11			biological (same experimental condition)
12			full experiment
13		Type of technology	reference publication	Plant Cell reference style
14		Sample preparation	method of sample preparation	NO
15			method of chromatography/separation	UPLC
16			method of ionization	ESI
17			method of detection	MS
18	metabolite/mass feature	Metabolite	metabolite name	see below
19			metabolite sum formula	see below
20			metabolite structure and public source of metabolite identifier	see below
21		Identification	identification process	see below
22			by authentic mass isotopomer added to one or all biological sample(s)	NO
23			by authentic reference compound within a co-processed reference mixture	NO
25			reference library	TRUE
27			type of mass spectrum	Orbitrap
29		Quantification	type of quantification	relative peak area
31		Validity testing	recovery testing (chemical analog)	NO
33			recovery testing (internally added mass isotopomer)	NO
35			recovery testing (mixture of most divergent samples from the experiment)	NO
37			test for linear range	NO
39			Limit of quantification (LOQ)	NO
41			Limit of detection (LOD)	NO
	A	B	C	D	E	F	H	I		Q
1
2	Experiment title:	Metabolic analysis of 471 quinoa genotypes
3	Organism/Plant species:	Chenopodium quinoa
4	Organ/tissue:	Seed
5	Analytical tool:	LC-MS
6
7	Peak no.- number referenced back to the main text
8	Ret. Time- Retention time, in minutes (difference in Ret.Time between ES(+) and ES(-) modes was less than 0.1 minutes)
9	Putative Name- putative identification of the metabolite
10	Mol. Formula- molecular formula of the metabolite or its FA adduct;
11	Theor. m/z- theoretical monoisotopic mass calculated for the ion (M-H)-, (M+H)+ or (M+FA)-
12	Found m/z- mass detected in the experiment
13	m/z error (ppm)- difference between theoretical and found m/z values in ppm
14	MSMS fragments- fragments, obtained from the ion (M-H)-, (M+H)+ or (M+FA)-
15	MS/MS CE (eV)- collision energy used for fragmentation optional
16	UV/Vis- UV/Vis absorbance maxima
17	() FA- formic acid adduct
18	(S)- identification confirmed by a standard compound
19	I, II, III- different isomers
20	Identification level (A; B; C; D)- (A) standard or NMR; (B) MS/MS; (C) MSE; (D) MS only
21
22	Peak no.	Ret. time	Putative metabolite name	Corespondingmetabolite in literature	Metabolite class	Mol formula	ES(+) found m/z	ES(-) found m/z	Adduct [C]	Species detected before	ES(+) MSMS fragments	Identification level (A-D)	Fraction
23	Cluster_15029	9.4	AG487 [Hex][Pen][Hex][Hex]/Phytolaccagenic acid [Pen][Pen][Hex][Hex]/Hederagenin [GlcA][Pen][Hex][Hex]	NA	Saponin	C53H84O24		1149.53	[M+FA-H]	NA	1105.5408[] 943.4885[] 781.4366[] 649.3946[] 487.3415 /1105.5408[] 943.4885[] 781.4366[] 649.3946[] 517.3534 /1105.5408[] 943.4885[] 781.4366[] 649.3946[] 473.3626	B	Polar
24	Cluster_12685	10.46	Hederagenin [GlcA][Hex][Hex]/AG487 [Hex][Hex][Hex]	NA	Saponin	C48H76O20		971.491	[M-H]	NA	973.5006[] 811.4487[] 649.395[] 473.3628 / 973.5006[] 811.4487[] 649.395[] 487.3438	B	Polar
25	Cluster_12219	10.9	Hederagenin [GlcA][Pen][Hex]	NA	Saponin	C47H74O19		941.475	[M-H]	NA	943.4908[] 781.4376[] 649.3955[] 473.3629	B	Polar
26	Cluster_12953	9.46	AG487 [Pen][Hex][Hex]	NA	Saponin	C47H74O19		987.481	[M+FA-H]	NA	943.4888[] 781.4364[] 619.3838[] 487.3414	B	Polar
27	Cluster_12977	8.31	AG489 [Pen][Hex][Hex]	NA	Saponin	C47H76O19		989.497	[M+FA-H]	NA	945.5046[] 783.4521[] 621.3994[] 489.3573	B	Polar
28	Cluster_47889	8.8	AG489 [Pen][Hex]	NA	Saponin	C41H66O14		827.445	[M+FA-H]	NA	783.4531[] 621.4[] 489.3578	B	Polar
29	Cluster_41227	10.64	AG489 [GlcA]	NA	Saponin	C36H56O11		663.375	[M-H]	NA	665.3888[] 489.3566	B	Polar
30	Cluster_10342	8.17	AG489 [GlcA][Hex]/AG503 [Hex][Hex]	NA	Saponin	C42H66O16		825.429	[M-H]	NA	827.4431[] 665.3901[] 489.3582 /827.4431[] 665.3901[] 503.3366	B	Polar
31	Cluster_12924	9.65	Phytolaccagenic acid [GlcA][Pen][Hex]	NA	Saponin	C48H74O21		985.465	[M-H]	NA	987.4807[] 825.428[] 693.3856[] 517.3533	B	Polar
32	Cluster_09959	9.07	AG503 [Pen][Hex]	NA	Saponin	C41H64O15		795.417	[M-H]	NA	797.433[] 635.3794[] 503.3368	B	Polar
33	Cluster_08139	10.69	AG503 [Pen]	NA	Saponin	C35H54O10		633.365	[M-H]	NA	635.3739[] 503.3372	B	Polar
34	Cluster_15332	9.15	AG515 [GlcA][Hex][Hex][Hex]	NA	Saponin	NA		1175.51	[M-H]	NA	1177.5295[] 1015.474[] 853.423[] 691.3693[] 515.3373	B	Polar
35	Cluster_12653	10.98	Hederagenin [GlcA][160.00 Da][Hex]	NA	Saponin	C47H70O21		969.434	[M-H]	NA	971.4482[] 809.3958[] 649.395[] 473.3628	B	Polar
36	Cluster_12716	11.33	Hederagenin [Pen][Hex][Hex]	NA	Saponin	C47H76O18		973.501	[M+FA-H]	NA	929.5087[] 767.4565[] 605.4043[] 473.3617	B	Polar
37	Cluster_10134	10.94	Hederagenin [GlcA][Hex]	NA	Saponin	C42H66O15		809.433	[M-H]	NA	811.4459[] 649.3935[] 473.3615	B	Polar
38	Cluster_08331	12.01	Hederagenin [GlcA]/Phytolaccagenic acid [Pen]	NA	Saponin	C36H56O10		647.38	[M-H]	NA	649.3947[] 473.3622 / 649.3947[] 517.3524	B	Polar
39	Cluster_47000	12.81	Hederagenin [GlcA][160.00 Da]/AG487 [Hex][160.00 Da]	NA	Saponin	NA		807.381	[M-H]	NA	809.3948[] 649.3945[] 473.362 / 809.3948[] 649.3945[] 487.3413	B	Polar
40	Cluster_40482	12.85	Hederagenin [GlcA]	NA	Saponin	C36H56O10		647.38	[M-H]	NA	649.394[] 473.3621	B	Polar
41	Cluster_51791	11.18	Hederagenin [Pen][Hex][Hex][Hex]	NA	Saponin	NA		941.439	[M-H]	NA	1091.5615[] 929.5117[] 767.4597[] 605.4065[] 473.3632	B	Polar
42	Cluster_12453	11.67	Oleanolic acid [GlcA][Hex][Hex]	NA	Saponin	C48H76O19		955.491	[M-H]	NA	957.5056[] 795.4524[] 633.4[] 457.3676	B	Polar
43	Cluster_09936	12.15	Oleanolic acid [GlcA][Hex]	NA	Saponin	C42H66O14		793.438	[M-H]	NA	795.4522[] 633.3995[] 457.3672	B	Polar
44	Cluster_11965	12.22	Oleanolic acid [GlcA][Pen][Hex]	NA	Saponin	C46H70O19		925.444	[M-H]	NA	927.4557[] 765.405[] 633.3998[] 457.3672	B	Polar
45	Cluster_12455	12.08	Oleanolic acid [GlcA][Hex][Hex]	NA	Saponin	C47H72O20		955.454	[M-H]	NA	957.4716[] 795.4158[] 633.3989[] 457.3674	B	Polar
46	Cluster_39751	13.62	Oleanolic acid [GlcA]	NA	Saponin	C36H56O9		631.385	[M-H]	NA	633.3998[] 457.368	B	Polar
47	Cluster_13394	10.01	Phytolaccagenic acid [Pen][Hex][Hex]	NA	Saponin	C48H76O20		1017.49	[M+FA-H]	NA	973.4979[] 811.4456[] 649.3937[] 517.3514	B	Polar
48	Cluster_13393	10.11	Phytolaccagenic acid [Pen][Hex][Hex]	NA	Saponin	C48H76O20		1017.49	[M+FA-H]	NA	973.5008[] 811.448[] 649.3954[] 517.3531	B	Polar
49	Cluster_48999	11.87	Phytolaccagenic acid [Pen][Hex]	NA	Saponin	C42H66O15		855.44	[M+FA-H]	NA	811.4471[] 649.3946[] 517.3522	B	Polar
50	Cluster_42663	12.4	Phytolaccagenic acid [Pen]	NA	Saponin	C36H56O10		693.386	[M+FA-H]	NA	649.3951[] 517.3527	B	Polar
51	Cluster_10686	9.67	Phytolaccagenic acid [GlcA][Hex]	NA	Saponin	NA		853.423	[M-H]	NA	855.4374[] 693.3841[] 517.3521	B	Polar
52	Cluster_15371	9.93	Phytolaccagenic acid [Pen][Hex][Hex][Hex]	NA	Saponin	C54H86O25		1179.54	[M+FA-H]	NA	1135.5508[] 973.498[] 811.4459[] 649.394[] 517.3518	B	Polar
53	Cluster_15349	8.76	Phytolaccagenic acid [GlcA][Hex][Hex][Hex]	NA	Saponin	NA		1177.53	[M-H]	NA	1179.5422[] 1017.4897[] 855.4365[] 693.3842[] 517.3523	B	Polar
54	Cluster_13366	10.62	Phytolaccagenic acid [Pen][Hex]	NA	Saponin	C42H66O15		855.44	[M+FA-H]	NA	811.4485[] 649.3956[] 517.3529	B	Polar
55	Cluster_10697	9.23	Phytolaccagenic acid [GlcA][Hex][Hex]	NA	Saponin	NA		1015.48	[M-H]	NA	1017.4366[] 855.4366[] 693.3843[] 517.3523	B	Polar
56	Cluster_15158	9.85	Serjanic acid [GlcA][Hex][Hex][Hex]	NA	Saponin	NA		1161.53	[M-H]	NA	1163.5476[] 1001.4948[] 839.4421[] 677.3896[] 501.357	B	Polar
57	Cluster_13117	10.38	Serjanic acid [GlcA][Hex][Hex]	NA	Saponin	C49H76O21		999.481	[M-H]	NA	1001.4962[] 839.4439[] 677.3902[] 501.3573	B	Polar
58	Cluster_10493	11.18	Serjanic acid [GlcA][Hex]	NA	Saponin	C43H66O16		837.428	[M-H]	NA	856.4681[] 694.4131[] 677.3891[] 501.3567	B	Polar
59	Cluster_41802	12.95	Serjanic acid [GlcA]	NA	Saponin	C37H56O11		675.375	[M-H]	NA	677.3899[] 501.3537	B	Polar
60	Cluster_2644	11.2352	Cer t18:0/c22:0	Cer t18:0/c22:0	Ceramide	C40H81NO4	640.624		[H+]	Arabidopsis	NA	B	Lipid
61	Cluster_2792	10.7756	Cer t18:0/h22:0	Cer t18:0/h22:0	Ceramide	C40H81NO5	656.619		[H+]	Arabidopsis	NA	B	Lipid
62	Cluster_3074	11.8035	Cer t18:0/h24:0	Cer t18:0/h24:0	Ceramide	C42H85NO5	684.651		[H+]	Arabidopsis	NA	B	Lipid
63	Cluster_1852	7.62338	Cer t18:1/c16:0	Cer t18:1/c16:0	Ceramide	C34H67NO4	554.514		[H+]	Arabidopsis	NA	B	Lipid
64	Cluster_2626	10.7976	Cer t18:1/c22:0	Cer t18:1/c22:0	Ceramide	C40H79NO4	638.608		[H+]	Arabidopsis	NA	B	Lipid
65	Cluster_2893	11.825	Cer t18:1/c24:0	Cer t18:1/c24:0	Ceramide	C42H83NO4	666.639		[H+]	Arabidopsis	NA	B	Lipid
66	Cluster_2865	10.856	Cer t18:1/c24:1	Cer t18:1/c24:1	Ceramide	C42H81NO4	664.623		[H+]	Arabidopsis	NA	B	Lipid
67	Cluster_2773	10.3414	Cer t18:1/h22:0	Cer t18:1/h22:0	Ceramide	C40H79NO5	654.604		[H+]	Arabidopsis	NA	B	Lipid
68	Cluster_3062	11.384	Cer t18:1/h24:0	Cer t18:1/h24:0	Ceramide	C42H83NO5	682.634		[H+]	Arabidopsis	NA	B	Lipid
69	Cluster_3052	10.4014	Cer t18:1/h24:1	Cer t18:1/h24:1	Ceramide	C42H81NO5	680.619		[H+]	Arabidopsis	NA	B	Lipid
70	Cluster_2350	10.8442	DAG 34:1	DAG 34:1	Diacylglycerol	C37H70O5	612.556		[M+NH4]+	Arabidopsis	NA	B	Lipid
71	Cluster_2329	10.0562	DAG 34:2	DAG 34:2	Diacylglycerol	C37H68O5	610.54		[M+NH4]+	Arabidopsis	NA	B	Lipid
72	Cluster_2308	9.32616	DAG 34:3	DAG 34:3	Diacylglycerol	C37H66O5	608.525		[M+NH4]+	Arabidopsis	NA	B	Lipid
73	Cluster_2604	10.2374	DAG 36:3	DAG 36:3	Diacylglycerol	C39H70O5	636.555		[M+NH4]+	Arabidopsis	NA	B	Lipid
74	Cluster_2580	9.45033	DAG 36:4	DAG 36:4	Diacylglycerol	C39H68O5	634.539		[M+NH4]+	Arabidopsis	NA	B	Lipid
75	Cluster_2560	8.73935	DAG 36:5	DAG 36:5	Diacylglycerol	C39H66O5	632.525		[M+NH4]+	Arabidopsis	NA	B	Lipid
76	Cluster_2528	8.05007	DAG 36:6	DAG 36:6	Diacylglycerol	C39H64O5	630.509		[M+NH4]+	Arabidopsis	NA	B	Lipid
77	Cluster_5390	7.95216	DGDG 34:2	DGDG 34:2	Galactolipid	C49H88O15	934.646		[M+NH4]	Arabidopsis	NA	B	Lipid
78	Cluster_5360	7.29837	DGDG 34:3	DGDG 34:3	Galactolipid	C49H86O15	932.631		[M+NH4]	Arabidopsis	NA	B	Lipid
79	Cluster_5744	8.91149	DGDG 36:2	DGDG 36:2	Galactolipid	C51H92O15	962.678		[M+NH4]	Arabidopsis	NA	B	Lipid
80	Cluster_5699	7.42363	DGDG 36:4	DGDG 36:4	Galactolipid	C51H88O15	958.649		[M+NH4]	Arabidopsis	NA	B	Lipid
81	Cluster_5679	6.80631	DGDG 36:5	DGDG 36:5	Galactolipid	C51H86O15	956.63		[M+NH4]	Arabidopsis	NA	B	Lipid
82	Cluster_5660	6.23283	DGDG 36:6	DGDG 36:6	Galactolipid	C51H84O15	954.614		[M+NH4]	Arabidopsis	NA	B	Lipid
83	Cluster_5420	8.70444	DGDG 34:1	DGDG 34:1	Galactolipid	C49H90O15	936.665		[M+NH4]	Arabidopsis	NA	B	Lipid
84	Cluster_3384	7.2798	GlcCer d18:1/h16:0	GlcCer d18:1/h16:0	Glucosylceramide	C40H77NO9	716.568		[H+]	Arabidopsis	NA	B	Lipid
85	Cluster_3515	6.62045	GlcCer t18:1/h16:0	GlcCer t18:1/h16:0	Glucosylceramide	C40H77NO10	732.563		[H+]	Arabidopsis	NA	B	Lipid
86	Cluster_4208	9.6725	GlcCer t18:1/h22:0	GlcCer t18:1/h22:0	Glucosylceramide	C46H89NO10	816.656		[H+]	Arabidopsis	NA	B	Lipid
87	Cluster_4433	10.7316	GlcCer t18:1/h24:0	GlcCer t18:1/h24:0	Glucosylceramide	C48H93NO10	844.686		[H+]	Arabidopsis	NA	B	Lipid
88	Cluster_4417	9.73009	GlcCer t18:1/h24:1	GlcCer t18:1/h24:1	Glucosylceramide	C48H91NO10	842.673		[H+]	Arabidopsis	NA	B	Lipid
89	Cluster_4699	11.7502	GlcCer t18:1/h26:0	GlcCer t18:1/h26:0	Glucosylceramide	C50H97NO10	872.715		[H+]	Arabidopsis	NA	B	Lipid
90	Cluster_3208	3.02071	Lyso-DGDG 18:1	Lyso-DGDG 18:1	Lyso-galactolipid	C33H60O14	698.435		[M+NH4]	Arabidopsis	NA	B	Lipid
91	Cluster_3190	2.46441	Lyso-DGDG 18:2 (1)	Lyso-DGDG 18:2 (1)	Lyso-galactolipid	C33H58O14	696.417		[M+NH4]	Arabidopsis	NA	B	Lipid
92	Cluster_1707	2.92519	Lyso-MGDG 18:2 (2)	Lyso-MGDG 18:2 (2)	Lyso-galactolipid	C27H48O9	534.364		[M+NH4]	Arabidopsis	NA	B	Lipid
93	Cluster_1502	2.82812	LysoPC 16:0	LysoPC 16:0	Lyso-Phosphatidylcholine	C24H50NO7P	496.339		[H+]	Arabidopsis	NA	B	Lipid
94	Cluster_1633	3.6667	LysoPC 18:0	LysoPC 18:0	Lyso-Phosphatidylcholine	C26H54NO7P	524.371		[H+]	Arabidopsis	NA	B	Lipid
95	Cluster_1624	2.91647	LysoPC 18:1 (1)	LysoPC 18:1 (1)	Lyso-Phosphatidylcholine	C26H52NO7P	522.355		[H+]	Arabidopsis	NA	B	Lipid
96	Cluster_1625	3.07934	LysoPC 18:1 (2)	LysoPC 18:1 (2)	Lyso-Phosphatidylcholine	C26H52NO7P	522.355		[H+]	Arabidopsis	NA	B	Lipid
97	Cluster_1612	2.36308	LysoPC 18:2 (1)	LysoPC 18:2 (1)	Lyso-Phosphatidylcholine	C26H50NO7P	520.34		[H+]	Arabidopsis	NA	B	Lipid
98	Cluster_1613	2.52061	LysoPC 18:2 (2)	LysoPC 18:2 (2)	Lyso-Phosphatidylcholine	C26H50NO7P	520.34		[H+]	Arabidopsis	NA	B	Lipid
99	Cluster_1600	2.0316	LysoPC 18:3	LysoPC 18:3	Lyso-Phosphatidylcholine	C26H48NO7P	518.324		[H+]	Arabidopsis	NA	B	Lipid
100	Cluster_1336	2.88296	LysoPE 16:0	LysoPE 16:0	Lyso-Phosphatidylethanolamine	C21H44NO7P	454.292		[H+]	Arabidopsis	NA	B	Lipid
101	Cluster_1442	3.13484	LysoPE 18:1	LysoPE 18:1	Lyso-Phosphatidylethanolamine	C23H46NO7P	480.309		[H+]	Arabidopsis	NA	B	Lipid
102	Cluster_1435	2.42388	LysoPE 18:2	LysoPE 18:2	Lyso-Phosphatidylethanolamine	C23H44NO7P	478.293		[H+]	Arabidopsis	NA	B	Lipid
103	Cluster_1436	2.57348	LysoPE 18:2 (2)	LysoPE 18:2 (2)	Lyso-Phosphatidylethanolamine	C23H44NO7P	478.293		[H+]	Arabidopsis	NA	B	Lipid
104	Cluster_4069	8.94463	MGDG 36:3	MGDG 36:3	Galactolipid	C45H80O10	798.609		[M+NH4]	Arabidopsis	NA	B	Lipid
105	Cluster_4043	8.18143	MGDG 36:4	MGDG 36:4	Galactolipid	C45H78O10	796.595		[M+NH4]	Arabidopsis	NA	B	Lipid
106	Cluster_4029	7.51329	MGDG 36:5	MGDG 36:5	Galactolipid	C45H76O10	794.576		[M+NH4]	Arabidopsis	NA	B	Lipid
107	Cluster_4009	6.8894	MGDG 36:6	MGDG 36:6	Galactolipid	C45H74O10	792.561		[M+NH4]	Arabidopsis	NA	B	Lipid
108	Cluster_3851	8.74245	MGDG 34:2	MGDG 34:2	Galactolipid	C43H78O10	772.596		[M+NH4]	Arabidopsis	NA	B	Lipid
109	Cluster_3533	8.55865	PC 32:0	PC 32:0	Phosphatidylcholine	C40H80NO8P	734.569		[M+H]	Arabidopsis	NA	B	Lipid
110	Cluster_3514	7.8138	PC 32:1 (1)	PC 32:1 (1)	Phosphatidylcholine	C40H78NO8P	732.552		[M+H]	Arabidopsis	NA	B	Lipid
111	Cluster_3516	7.93488	PC 32:1 (2)	PC 32:1 (2)	Phosphatidylcholine	C40H78NO8P	732.552		[M+H]	Arabidopsis	NA	B	Lipid
112	Cluster_3744	8.79517	PC 34:1	PC 34:1	Phosphatidylcholine	C42H82NO8P	760.584		[M+H]	Arabidopsis	NA	B	Lipid
113	Cluster_3731	8.02688	PC 34:2	PC 34:2	Phosphatidylcholine	C42H80NO8P	758.568		[M+H]	Arabidopsis	NA	B	Lipid
114	Cluster_3712	7.36806	PC 34:3	PC 34:3	Phosphatidylcholine	C42H78NO8P	756.554		[M+H]	Arabidopsis	NA	B	Lipid
115	Cluster_3978	9.83537	PC 36:1	PC 36:1	Phosphatidylcholine	C44H86NO8P	788.616		[M+H]	Arabidopsis	NA	B	Lipid
116	Cluster_3964	9.01361	PC 36:2	PC 36:2	Phosphatidylcholine	C44H84NO8P	786.599		[M+H]	Arabidopsis	NA	B	Lipid
117	Cluster_3944	8.23481	PC 36:3	PC 36:3	Phosphatidylcholine	C44H82NO8P	784.583		[M+H]	Arabidopsis	NA	B	Lipid
118	Cluster_3930	7.49058	PC 36:4	PC 36:4	Phosphatidylcholine	C44H80NO8P	782.568		[M+H]	Arabidopsis	NA	B	Lipid
119	Cluster_3912	6.86605	PC 36:5	PC 36:5	Phosphatidylcholine	C44H78NO8P	780.552		[M+H]	Arabidopsis	NA	B	Lipid
120	Cluster_3898	6.28634	PC 36:6	PC 36:6	Phosphatidylcholine	C44H76NO8P	778.538		[M+H]	Arabidopsis	NA	B	Lipid
121	Cluster_4172	9.17815	PC 38:3	PC 38:3	Phosphatidylcholine	C46H86NO8P	812.617		[M+H]	Arabidopsis	NA	B	Lipid
122	Cluster_4163	8.37799	PC 38:4	PC 38:4	Phosphatidylcholine	C46H84NO8P	810.601		[M+H]	Arabidopsis	NA	B	Lipid
123	Cluster_3687	6.73825	PC 34:4	PC 34:4	Phosphatidylcholine	C42H76NO8P	754.539		[M+H]	Arabidopsis	NA	B	Lipid
124	Cluster_3394	8.9579	PE 34:1	PE 34:1	Phosphatidylethanolamine	C39H76NO8P	718.537		[M+H]	Arabidopsis	NA	B	Lipid
125	Cluster_3367	7.50491	PE 34:3	PE 34:3	Phosphatidylethanolamine	C39H72NO8P	714.506		[M+H]	Arabidopsis	NA	B	Lipid
126	Cluster_3617	9.17105	PE 36:2 (1)	PE 36:2 (1)	Phosphatidylethanolamine	C41H78NO8P	744.554		[M+H]	Arabidopsis	NA	B	Lipid
127	Cluster_3615	7.54377	PE 36:2 (2)	PE 36:2 (2)	Phosphatidylethanolamine	C41H78NO8P	744.554		[M+H]	Arabidopsis	NA	B	Lipid
128	Cluster_3599	8.38886	PE 36:3	PE 36:3	Phosphatidylethanolamine	C41H76NO8P	742.538		[M+H]	Arabidopsis	NA	B	Lipid
129	Cluster_3582	7.63563	PE 36:4	PE 36:4	Phosphatidylethanolamine	C41H74NO8P	740.522		[M+H]	Arabidopsis	NA	B	Lipid
130	Cluster_3564	6.99824	PE 36:5	PE 36:5	Phosphatidylethanolamine	C41H72NO8P	738.507		[M+H]	Arabidopsis	NA	B	Lipid
131	Cluster_3544	6.40398	PE 36:6	PE 36:6	Phosphatidylethanolamine	C41H70NO8P	736.491		[M+H]	Arabidopsis	NA	B	Lipid
132	Cluster_3835	9.33019	PE 38:3	PE 38:3	Phosphatidylethanolamine	C43H80NO8P	770.572		[M+H]	Arabidopsis	NA	B	Lipid
133	Cluster_3551	13.5068	TAG 42:2	TAG 42:2	TAG	C45H82O6	736.645		[M+NH4]	Arabidopsis	NA	B	Lipid
134	Cluster_3797	13.9562	TAG 44:2	TAG 44:2	TAG	C47H86O6	764.676		[M+NH4]	Arabidopsis	NA	B	Lipid
135	Cluster_4046	14.9818	TAG 46:0	TAG 46:0	TAG	C49H94O6	796.739		[M+NH4]	Arabidopsis	NA	B	Lipid
136	Cluster_4033	14.7123	TAG 46:1	TAG 46:1	TAG	C49H92O6	794.721		[M+NH4]	Arabidopsis	NA	B	Lipid
137	Cluster_4016	14.3404	TAG 46:2 (1)	TAG 46:2 (1)	TAG	C49H90O6	792.707		[M+NH4]	Arabidopsis	NA	B	Lipid
138	Cluster_4017	14.4627	TAG 46:2 (2)	TAG 46:2 (2)	TAG	C49H90O6	792.707		[M+NH4]	Arabidopsis	NA	B	Lipid
139	Cluster_3998	13.9816	TAG 46:3	TAG 46:3	TAG	C49H88O6	790.693		[M+NH4]	Arabidopsis	NA	B	Lipid
140	Cluster_4270	15.272	TAG 48:0	TAG 48:0	TAG	C51H98O6	824.771		[M+NH4]	Arabidopsis	NA	B	Lipid
141	Cluster_4256	15.0093	TAG 48:1	TAG 48:1	TAG	C51H96O6	822.756		[M+NH4]	Arabidopsis	NA	B	Lipid
142	Cluster_4225	14.4026	TAG 48:3 (1)	TAG 48:3 (1)	TAG	C51H92O6	818.722		[M+NH4]	Arabidopsis	NA	B	Lipid
143	Cluster_4226	14.5168	TAG 48:3 (2)	TAG 48:3 (2)	TAG	C51H92O6	818.723		[M+NH4]	Arabidopsis	NA	B	Lipid
144	Cluster_4494	15.5346	TAG 50:0	TAG 50:0	TAG	C53H102O6	852.801		[M+NH4]	Arabidopsis	NA	B	Lipid
145	Cluster_4479	15.2935	TAG 50:1	TAG 50:1	TAG	C53H100O6	850.785		[M+NH4]	Arabidopsis	NA	B	Lipid
146	Cluster_4468	15.0338	TAG 50:2	TAG 50:2	TAG	C53H98O6	848.769		[M+NH4]	Arabidopsis	NA	B	Lipid
147	Cluster_4456	14.7593	TAG 50:3 (1)	TAG 50:3 (1)	TAG	C53H96O6	846.752		[M+NH4]	Arabidopsis	NA	B	Lipid
148	Cluster_4454	14.8812	TAG 50:3 (2)	TAG 50:3 (2)	TAG	C53H96O6	846.754		[M+NH4]	Arabidopsis	NA	B	Lipid
149	Cluster_5078	15.997	TAG 50:4	TAG 50:4	TAG	C53H94O6	908.865		[M+NH4]	Arabidopsis	NA	B	Lipid
150	Cluster_4422	14.1052	TAG 50:5	TAG 50:5	TAG	C53H92O6	842.723		[M+NH4]	Arabidopsis	NA	B	Lipid
151	Cluster_4400	13.7174	TAG 50:6	TAG 50:6	TAG	C53H90O6	840.708		[M+NH4]	Arabidopsis	NA	B	Lipid
152	Cluster_4791	15.7734	TAG 52:0	TAG 52:0	TAG	C55H106O6	880.832		[M+NH4]	Arabidopsis	NA	B	Lipid
153	Cluster_4764	15.5476	TAG 52:1	TAG 52:1	TAG	C55H104O6	878.817		[M+NH4]	Arabidopsis	NA	B	Lipid
154	Cluster_4746	15.3219	TAG 52:2	TAG 52:2	TAG	C55H102O6	876.8		[M+NH4]	Arabidopsis	NA	B	Lipid
155	Cluster_4730	15.0706	TAG 52:3	TAG 52:3	TAG	C55H100O6	874.784		[M+NH4]	Arabidopsis	NA	B	Lipid
156	Cluster_4704	14.7982	TAG 52:4	TAG 52:4	TAG	C55H98O6	872.77		[M+NH4]	Arabidopsis	NA	B	Lipid
157	Cluster_4679	14.5034	TAG 52:5	TAG 52:5	TAG	C55H96O6	870.753		[M+NH4]	Arabidopsis	NA	B	Lipid
158	Cluster_4662	14.1821	TAG 52:6	TAG 52:6	TAG	C55H94O6	868.739		[M+NH4]	Arabidopsis	NA	B	Lipid
159	Cluster_4652	13.8327	TAG 52:7	TAG 52:7	TAG	C55H92O6	866.725		[M+NH4]	Arabidopsis	NA	B	Lipid
160	Cluster_4630	13.4062	TAG 52:8	TAG 52:8	TAG	C55H90O6	864.708		[M+NH4]	Arabidopsis	NA	B	Lipid
161	Cluster_5078	15.997	TAG 54:0	TAG 54:0	TAG	C57H110O6	908.865		[M+NH4]	Arabidopsis	NA	B	Lipid
162	Cluster_5053	15.7859	TAG 54:1	TAG 54:1	TAG	C57H108O6	906.848		[M+NH4]	Arabidopsis	NA	B	Lipid
163	Cluster_5038	15.5666	TAG 54:2	TAG 54:2	TAG	C57H106O6	904.832		[M+NH4]	Arabidopsis	NA	B	Lipid
164	Cluster_5011	15.3477	TAG 54:3	TAG 54:3	TAG	C57H104O6	902.814		[M+NH4]	Arabidopsis	NA	B	Lipid
165	Cluster_4981	15.1116	TAG 54:4	TAG 54:4	TAG	C57H102O6	900.798		[M+NH4]	Arabidopsis	NA	B	Lipid
166	Cluster_4958	14.8488	TAG 54:5	TAG 54:5	TAG	C57H100O6	898.785		[M+NH4]	Arabidopsis	NA	B	Lipid
167	Cluster_4944	14.5514	TAG 54:6	TAG 54:6	TAG	C57H98O6	896.768		[M+NH4]	Arabidopsis	NA	B	Lipid
168	Cluster_4927	14.23	TAG 54:7	TAG 54:7	TAG	C57H96O6	894.752		[M+NH4]	Arabidopsis	NA	B	Lipid
169	Cluster_4906	13.8738	TAG 54:8	TAG 54:8	TAG	C57H94O6	892.738		[M+NH4]	Arabidopsis	NA	B	Lipid
170	Cluster_4885	13.4617	TAG 54:9	TAG 54:9	TAG	C57H92O6	890.722		[M+NH4]	Arabidopsis	NA	B	Lipid
171	Cluster_5430	16.2299	TAG 56:0	TAG 56:0	TAG	C59H114O6	936.897		[M+NH4]	Arabidopsis	NA	B	Lipid
172	Cluster_5400	16.0112	TAG 56:1	TAG 56:1	TAG	C59H112O6	934.879		[M+NH4]	Arabidopsis	NA	B	Lipid
173	Cluster_5369	15.7984	TAG 56:2	TAG 56:2	TAG	C59H110O6	932.862		[M+NH4]	Arabidopsis	NA	B	Lipid
174	Cluster_5345	15.577	TAG 56:3	TAG 56:3	TAG	C59H108O6	930.847		[M+NH4]	Arabidopsis	NA	B	Lipid
175	Cluster_5314	15.3653	TAG 56:4	TAG 56:4	TAG	C59H106O6	928.831		[M+NH4]	Arabidopsis	NA	B	Lipid
176	Cluster_5280	15.1342	TAG 56:5	TAG 56:5	TAG	C59H104O6	926.814		[M+NH4]	Arabidopsis	NA	B	Lipid
177	Cluster_5257	14.8826	TAG 56:6	TAG 56:6	TAG	C59H102O6	924.799		[M+NH4]	Arabidopsis	NA	B	Lipid
178	Cluster_5229	14.5978	TAG 56:7	TAG 56:7 (1)	TAG	C59H100O6	922.784		[M+NH4]	Arabidopsis	NA	B	Lipid
179	Cluster_5212	13.8714	TAG 56:8	TAG 56:8 (2)	TAG	C59H98O6	920.774		[M+NH4]	Arabidopsis	NA	B	Lipid
180	Cluster_5773	16.4519	TAG 58:0	TAG 58:0	TAG	C61H118O6	964.926		[M+NH4]	Arabidopsis	NA	B	Lipid
181	Cluster_5750	16.2332	TAG 58:1	TAG 58:1	TAG	C61H116O6	962.911		[M+NH4]	Arabidopsis	NA	B	Lipid
182	Cluster_5727	16.027	TAG 58:2	TAG 58:2	TAG	C61H114O6	960.893		[M+NH4]	Arabidopsis	NA	B	Lipid
183	Cluster_5707	15.8198	TAG 58:3	TAG 58:3	TAG	C61H112O6	958.877		[M+NH4]	Arabidopsis	NA	B	Lipid
184	Cluster_5688	15.6106	TAG 58:4	TAG 58:4	TAG	C61H110O6	956.862		[M+NH4]	Arabidopsis	NA	B	Lipid
185	Cluster_5666	15.3851	TAG 58:5	TAG 58:5	TAG	C61H108O6	954.847		[M+NH4]	Arabidopsis	NA	B	Lipid
186	Cluster_5641	15.1574	TAG 58:6	TAG 58:6	TAG	C61H106O6	952.829		[M+NH4]	Arabidopsis	NA	B	Lipid
187	Cluster_5612	14.9092	TAG 58:7	TAG 58:7	TAG	C61H104O6	950.816		[M+NH4]	Arabidopsis	NA	B	Lipid
188	Cluster_5572	14.6297	TAG 58:8	TAG 58:8	TAG	C61H102O6	948.801		[M+NH4]	Arabidopsis	NA	B	Lipid
189	Cluster_6056	16.4505	TAG 60:1	TAG 60:1	TAG	C63H120O6	990.944		[M+NH4]	Arabidopsis	NA	B	Lipid
190	Cluster_6037	16.2469	TAG 60:2	TAG 60:2	TAG	C63H118O6	988.925		[M+NH4]	Arabidopsis	NA	B	Lipid
191	Cluster_6013	16.0465	TAG 60:3	TAG 60:3	TAG	C63H116O6	986.908		[M+NH4]	Arabidopsis	NA	B	Lipid
192	Cluster_5994	15.8491	TAG 60:4	TAG 60:4	TAG	C63H114O6	984.893		[M+NH4]	Arabidopsis	NA	B	Lipid
193	Cluster_5973	15.6227	TAG 60:5	TAG 60:5	TAG	C63H112O6	982.878		[M+NH4]	Arabidopsis	NA	B	Lipid
194	Cluster_5954	15.4134	TAG 60:6	TAG 60:6	TAG	C63H110O6	980.862		[M+NH4]	Arabidopsis	NA	B	Lipid
195	Cluster_5940	15.1853	TAG 60:7	TAG 60:7	TAG	C63H108O6	978.849		[M+NH4]	Arabidopsis	NA	B	Lipid
196	Cluster_35350	7.22	20-hydroxyecdysone	NA	Ecdysteroid	C27H44O7		525.307	[M+FA-H]	NA	481.3153[] 347.222	B	Polar
197	Cluster_35946	7.85	Makisterone	NA	Ecdysteroid	C28H46O7		539.323	[M+FA-H]	NA	495.3317[] 347.2215	B	Polar
198	Cluster_35955	8.04	Makisterone	NA	Ecdysteroid	C28H46O7		539.323	[M+FA-H]	NA	495.3319[] 347.2216	B	Polar
199	Cluster_36047	7.29	Polypodine	NA	Ecdysteroid	NA		541.302	[M+FA-H]	NA	497.3109[] 363.2164	B	Polar
200	Cluster_26979	0.587729	Histidine	Histidine	Aminoacid	NA	156.077		[M+H]	Arabidopsis	NA	A	Polar
201	Cluster_25629	0.603134	Aspartic acid	Aspartic acid	Aminoacid	NA	134.046		[M+H]	Arabidopsis	NA	A	Polar
202	Cluster_26488	0.611539	Glutamine	Glutamine	Aminoacid	NA	147.076		[M+H]	Arabidopsis	NA	A	Polar
203	Cluster_25534	1.86207	Isoleucine	Isoleucine	Aminoacid	NA	132.103		[M+H]	Arabidopsis	NA	A	Polar
204	Cluster_25535	2.02839	Leucine	Leucine	Aminoacid	NA	132.103		[M+H]	Arabidopsis	NA	A	Polar
205	Cluster_24714	0.709411	Proline	Proline	Aminoacid	NA	116.072		[M+H]	Arabidopsis	NA	A	Polar
206	Cluster_24837	0.953672	Valine	Valine	Aminoacid	NA	118.087		[M+H]	Arabidopsis	NA	A	Polar
207	Cluster_24277	0.59418	Serine	Serine	Aminoacid	NA	106.051		[M+H]	Arabidopsis	NA	A	Polar
208	Cluster_24881	0.622988	Threonine	Threonine	Aminoacid	NA	120.066		[M+H]	Arabidopsis	NA	A	Polar
209	Cluster_26503	0.538583	Lysine	Lysine	Aminoacid	NA	147.113		[M+H]	Arabidopsis	NA	A	Polar
210	Cluster_26573	0.631748	Glutamic acid	Glutamic acid	Aminoacid	NA	148.06		[M+H]	Arabidopsis	NA	A	Polar
211	Cluster_26739	1.1603	Methionine	Methionine	Aminoacid	NA	150.059		[M+H]	Arabidopsis	NA	A	Polar
212	Cluster_28433	1.8692	Tyrosine	Tyrosine	Aminoacid	NA	182.081		[M+H]	Arabidopsis	NA	A	Polar
213	Cluster_27640	3.1933	Phenylalanine	Phenylalanine	Aminoacid	NA	166.086		[M+H]	Arabidopsis	NA	A	Polar
214	Cluster_28053	0.58763	Arginine	Arginine	Aminoacid	NA	175.119		[M+H]	Arabidopsis	NA	A	Polar
215	Cluster_24120	0.629998	(S)-alpha-Amino-gamma-butyrolactone	(S)-alpha-Amino-gamma-butyrolactone	Other	NA	102.056		[M+H]	NA	NA	A	Polar
216	Cluster_25982	0.727947	1-Methyl-4-Imidazoleacetic acid	1-Methyl-4-Imidazoleacetic acid	Other	NA	141.066		[M+H]	NA	NA	A	Polar
217	Cluster_33139	2.69743	2 deoxyadenosine	2-Deoxyadenosine	Other	NA	252.109		[M+H]	NA	NA	A	Polar
218	Cluster_27387	0.717147	2-Aminoadipic acid	2-Aminoadipic acid	Other	NA	162.076		[M+H]	NA	NA	A	Polar
219	Cluster_25040	1.02506	2-Picolinic acid	2-Picolinic acid	Other	NA	124.04		[M+H]	NA	NA	A	Polar
220	Cluster_31521	7.04081	3,5-Dimethoxy-4-hydroxycinnamic acid	3,5-Dimethoxy-4-hydroxycinnamic acid	Other	NA	225.076		[M+H]	NA	NA	A	Polar
221	Cluster_27456	2.3626	3-Hydroxy-3-Methylglutaric acid	3-Hydroxy-3-Methylglutaric acid	Other	NA	163.06		[M+H]	NA	NA	A	Polar
222	Cluster_26436	1.05195	4-Guanidinobutyric acid	4-Guanidinobutyric acid	Other	NA	146.093		[M+H]	NA	NA	A	Polar
223	Cluster_28311	7.87834	4-Hydroxy-3-methoxycinnamaldehyde	4-Hydroxy-3-methoxycinnamaldehyde	Other	NA	179.071		[M+H]	NA	NA	A	Polar
224	Cluster_28315	9.95282	4-Methoxycinnamic acid	4-Methoxycinnamic acid	Other	NA	179.071		[M+H]	NA	NA	A	Polar
225	Cluster_25190	0.846757	5-Methylcytosine	5-Methylcytosine	Other	NA	126.067		[M+H]	NA	NA	A	Polar
226	Cluster_33956	9.22884	Abscisic acid	Abscisic acid	Other	NA	265.143		[M+H]	NA	NA	A	Polar
227	Cluster_25678	1.0412	Adenine	Adenine	Other	NA	136.062		[M+H]	NA	NA	A	Polar
228	Cluster_31583	6.34488	Adenine, N6-benzyl-	Adenine, N6-benzyl-	Other	NA	226.109		[M+H]	NA	NA	A	Polar
229	Cluster_34083	2.59221	Adenosine	Adenosine	Other	NA	268.104		[M+H]	NA	NA	A	Polar
230	Cluster_38187	2.72744	Adenosine 3',5'-cyclic monophosphate	Adenosine 3',5'-cyclic monophosphate	Other	NA	330.06		[M+H]	NA	NA	A	Polar
231	Cluster_44739	0.818748	Adenosine 5'-diphosphate	Adenosine 5'-diphosphate	Other	NA	428.037		[M+H]	NA	NA	A	Polar
232	Cluster_39420	1.09282	Adenosine 5'-monophosphate	Adenosine 5'-monophosphate	Other	NA	348.071		[M+H]	NA	NA	A	Polar
233	Cluster_29845	3.31166	Ala-Ile	Ala-Ile	Dipeptide	NA	203.139		[M+H]	NA	NA	A	Polar
234	Cluster_29848	3.60047	Ala-Leu	Ala-Leu	Dipeptide	NA	203.139		[M+H]	NA	NA	A	Polar
235	Cluster_31219	2.24025	Ala-Met	Ala-Met	Dipeptide	NA	221.096		[M+H]	NA	NA	A	Polar
236	Cluster_32244	4.30671	Ala-Phe	Ala-Phe	Dipeptide	NA	237.124		[M+H]	NA	NA	A	Polar
237	Cluster_34491	5.06724	Ala-Trp	Ala-Trp	Dipeptide	NA	276.134		[M+H]	NA	NA	A	Polar
238	Cluster_28987	1.79578	Ala-Val	Ala-Val	Dipeptide	NA	189.123		[M+H]	NA	NA	A	Polar
239	Cluster_27112	0.677265	Allantoin	Allantoin	Other	NA	159.052		[M+H]	NA	NA	A	Polar
240	Cluster_28125	1.04795	Aminopimelic acid	Aminopimelic acid	Other	NA	176.092		[M+H]	NA	NA	A	Polar
241	Cluster_25755	6.0042	Anthranilic acid	Anthranilic acid	Other	NA	138.055		[M+H]	NA	NA	A	Polar
242	Cluster_37633	3.15829	Arg-Phe	Arg-Phe	Dipeptide	NA	322.188		[M+H]	NA	NA	A	Polar
243	Cluster_34375	1.02972	Arg-Val	Arg-Val	Dipeptide	NA	274.188		[M+H]	NA	NA	A	Polar
244	Cluster_32746	3.26317	Asn-Ile	Asn-Ile	Dipeptide	NA	246.145		[M+H]	NA	NA	A	Polar
245	Cluster_34777	4.11247	Asn-Phe	Asn-Phe	Dipeptide	NA	280.129		[M+H]	NA	NA	A	Polar
246	Cluster_31796	1.07422	Asn-Pro	Asn-Pro	Dipeptide	NA	230.114		[M+H]	NA	NA	A	Polar
247	Cluster_38960	4.92319	Asn-Trp	Asn-Trp	Dipeptide	NA	341.119		[M+H]	NA	NA	A	Polar
248	Cluster_31894	1.77205	Asn-Val	Asn-Val	Dipeptide	NA	232.129		[M+H]	NA	NA	A	Polar
249	Cluster_31829	1.26088	Asp-Pro	Asp-Pro	Dipeptide	NA	231.098		[M+H]	NA	NA	A	Polar
250	Cluster_31944	1.96953	Asp-Val	Asp-Val	Dipeptide	NA	233.113		[M+H]	NA	NA	A	Polar
251	Cluster_28981	7.99353	Azelaic acid	Azelaic acid	Other	NA	189.113		[M+H]	NA	NA	A	Polar
252	Cluster_27902	0.618919	Glycerophosphate	Glycerophosphate	Other	NA	173.021		[M+H]	NA	NA	A	Polar
253	Cluster_27000	0.718525	Imidazolelactic acid	Imidazolelactic acid	Other	NA	157.061		[M+H]	NA	NA	A	Polar
254	Cluster_24834	0.647318	Betaine	Betaine	Other	NA	118.087		[M+H]	NA	NA	A	Polar
255	Cluster_27396	0.650795	Carnitine	Carnitine	Other	NA	162.112		[M+H]	NA	NA	A	Polar
256	Cluster_29295	1.28651	Citric acid	Citric acid	Other	NA	193.035		[M+H]	NA	NA	A	Polar
257	Cluster_74877	7.83427	Cyanidin 3-O-2-O-(2-O-(sinapoyl) xylosyl) 6-O-(p-O-coumaroyl) glucoside 5-O-6-O-(malonyl) glucoside	Cyanidin 3-O-2-O-(2-O-(sinapoyl) xylosyl) 6-O-(p-O-coumaroyl) glucoside 5-O-6-O-(malonyl) glucoside	Other	NA	1181.3		[M+H]	NA	NA	B	Polar
258	Cluster_37709	1.0476	Cytidine 3'-monophosphate	Cytidine 3'-monophosphate	Other	NA	324.059		[M+H]	NA	NA	A	Polar
259	Cluster_36310	13.4258	Dihydrosphingosine	Dihydrosphingosine	Other	NA	302.306		[M+H]	NA	NA	A	Polar
260	Cluster_29404	6.96729	Ferulic acid	Ferulic acid	Other	NA	195.066		[M+H]	NA	NA	A	Polar
261	Cluster_35167	8.29476	Fissetin	Fissetin	Other	NA	287.055		[M+H]	NA	NA	A	Polar
262	Cluster_33628	3.53514	Gln-Leu	Gln-Leu	Dipeptide	NA	260.161		[M+H]	NA	NA	A	Polar
263	Cluster_38417	4.99439	Gln-Trp	Gln-Trp	Dipeptide	NA	333.156		[M+H]	NA	NA	A	Polar
264	Cluster_28307	0.657476	Gluconic acid lactone	Gluconic acid lactone	Other	NA	179.055		[M+H]	NA	NA	A	Polar
265	Cluster_34525	0.802346	Glu-Glu	Glu-Glu	Dipeptide	NA	277.103		[M+H]	NA	NA	A	Polar
266	Cluster_33698	3.49729	Glu-Ile	Glu-Ile	Dipeptide	NA	261.145		[M+H]	NA	NA	A	Polar
267	Cluster_33687	3.76009	Glu-Leu	Glu-Leu	Dipeptide	NA	261.145		[M+H]	NA	NA	A	Polar
268	Cluster_32660	1.69783	Glu-Pro	Glu-Pro	Dipeptide	NA	245.113		[M+H]	NA	NA	A	Polar
269	Cluster_38495	5.19358	Glu-Trp	Glu-Trp	Dipeptide	NA	334.14		[M+H]	NA	NA	A	Polar
270	Cluster_26490	0.718701	Gly-Ala	Gly-Ala	Dipeptide	NA	147.076		[M+H]	NA	NA	A	Polar
271	Cluster_28983	3.42434	Gly-Ile	Gly-Ile	Dipeptide	NA	189.124		[M+H]	NA	NA	A	Polar
272	Cluster_30147	2.08235	Gly-Met	Gly-Met	Dipeptide	NA	207.08		[M+H]	NA	NA	A	Polar
273	Cluster_27921	1.03864	Gly-Pro	Gly-Pro	Dipeptide	NA	173.092		[M+H]	NA	NA	A	Polar
274	Cluster_33774	5.00419	Gly-Trp	Gly-Trp	Dipeptide	NA	262.119		[M+H]	NA	NA	A	Polar
275	Cluster_28038	1.93664	Gly-Val	Gly-Val	Dipeptide	NA	175.108		[M+H]	NA	NA	A	Polar
276	Cluster_34997	2.69737	Guanosine	Guanosine	Other	NA	284.099		[M+H]	NA	NA	A	Polar
277	Cluster_04698	0.539454	His-Arg	His-Arg	Dipeptide	NA	156.593		[M+H]	NA	NA	A	Polar
278	Cluster_04626	0.532547	His-His	His-His	Dipeptide	NA	147.072		[M+H]	NA	NA	A	Polar
279	Cluster_39040	3.59998	His-Trp	His-Trp	Dipeptide	NA	342.156		[M+H]	NA	NA	A	Polar
280	Cluster_27761	3.33185	Homogentisic acid	Homogentisic acid	Other	NA	169.05		[M+H]	NA	NA	A	Polar
281	Cluster_24564	0.624275	Hydroxymethyl phosphonic acid	Hydroxymethyl phosphonic acid	Other	NA	113.001		[M+H]	NA	NA	A	Polar
282	Cluster_25706	1.38011	Hypoxanthine	Hypoxanthine	Other	NA	137.046		[M+H]	NA	NA	A	Polar
283	Cluster_29844	2.65881	Ile-Ala	Ile-Ala	Dipeptide	NA	203.139		[M+H]	NA	NA	A	Polar
284	Cluster_35275	1.30058	Ile-Arg	Ile-Arg	Dipeptide	NA	288.202		[M+H]	NA	NA	A	Polar
285	Cluster_32747	1.42362	Ile-Asn	Ile-Asn	Dipeptide	NA	246.145		[M+H]	NA	NA	A	Polar
286	Cluster_32803	1.93808	Ile-Asp	Ile-Asp	Dipeptide	NA	247.129		[M+H]	NA	NA	A	Polar
287	Cluster_33630	2.01321	Ile-Gln	Ile-Gln	Dipeptide	NA	260.161		[M+H]	NA	NA	A	Polar
288	Cluster_32710	5.00777	Ile-Ile	Ile-Ile	Dipeptide	NA	245.186		[M+H]	NA	NA	A	Polar
289	Cluster_32714	5.43044	Ile-Leu	Ile-Leu	Dipeptide	NA	245.186		[M+H]	NA	NA	A	Polar
290	Cluster_33838	4.37935	Ile-Met	Ile-Met	Dipeptide	NA	263.142		[M+H]	NA	NA	A	Polar
291	Cluster_34690	6.15116	Ile-Phe	Ile-Phe	Dipeptide	NA	279.17		[M+H]	NA	NA	A	Polar
292	Cluster_31759	4.14819	Ile-Pro	Ile-Pro	Dipeptide	NA	229.154		[M+H]	NA	NA	A	Polar
293	Cluster_31063	1.67559	Ile-Ser	Ile-Ser	Dipeptide	NA	219.134		[M+H]	NA	NA	A	Polar
294	Cluster_31964	2.0317	Ile-Thr	Ile-Thr	Dipeptide	NA	233.15		[M+H]	NA	NA	A	Polar
295	Cluster_37407	6.44833	Ile-Trp	Ile-Trp	Dipeptide	NA	318.181		[M+H]	NA	NA	A	Polar
296	Cluster_31861	3.92747	Ile-Val	Ile-Val	Dipeptide	NA	231.171		[M+H]	NA	NA	A	Polar
297	Cluster_25310	0.704386	Imidazole-4-acetic acid	Imidazole-4-acetic acid	Other	NA	127.051		[M+H]	NA	NA	A	Polar
298	Cluster_35441	6.29604	Indol-3- Acetyl- L- Aspartic acid	Indol-3- Acetyl- L- Aspartic acid	Other	NA	291.098		[M+H]	NA	NA	A	Polar
299	Cluster_30109	7.10916	Indole-3-lactic acid	Indole-3-lactic acid	Other	NA	206.082		[M+H]	NA	NA	A	Polar
300	Cluster_34117	2.69721	Inosine	Inosine	Other	NA	269.088		[M+H]	NA	NA	A	Polar
301	Cluster_29846	2.82311	Leu-Ala	Leu-Ala	Dipeptide	NA	203.139		[M+H]	NA	NA	A	Polar
302	Cluster_32752	1.52466	Leu-Asn	Leu-Asn	Dipeptide	NA	246.145		[M+H]	NA	NA	A	Polar
303	Cluster_32749	2.70311	Leu-Gly-Gly	Leu-Gly-Gly	Tripeptide	NA	246.145		[M+H]	NA	NA	A	Polar
304	Cluster_32711	5.30394	Leu-Ile	Leu-Ile	Dipeptide	NA	245.186		[M+H]	NA	NA	A	Polar
305	Cluster_33834	4.62622	Leu-Met	Leu-Met	Dipeptide	NA	263.143		[M+H]	NA	NA	A	Polar
306	Cluster_31974	2.34111	Leu-Thr	Leu-Thr	Dipeptide	NA	233.15		[M+H]	NA	NA	A	Polar
307	Cluster_35780	4.55021	Leu-Tyr	Leu-Tyr	Dipeptide	NA	295.165		[M+H]	NA	NA	A	Polar
308	Cluster_35170	9.43612	Luteolin	Luteolin	Other	NA	287.055		[M+H]	NA	NA	A	Polar
309	Cluster_29951	0.534494	Lys-Gly	Lys-Gly	Dipeptide	NA	204.134		[M+H]	NA	NA	A	Polar
310	Cluster_04217	0.502358	Lys-Lys	Lys-Lys	Dipeptide	NA	138.108		[M+H]	NA	NA	A	Polar
311	Cluster_34624	1.0272	Lys-Met	Lys-Met	Dipeptide	NA	278.153		[M+H]	NA	NA	A	Polar
312	Cluster_35693	2.90811	Lys-Phe	Lys-Phe	Dipeptide	NA	294.182		[M+H]	NA	NA	A	Polar
313	Cluster_32624	0.674276	Lys-Pro	Lys-Pro	Dipeptide	NA	244.166		[M+H]	NA	NA	A	Polar
314	Cluster_38433	3.73607	Lys-Trp	Lys-Trp	Dipeptide	NA	333.192		[M+H]	NA	NA	A	Polar
315	Cluster_59104	0.840257	Maltotetraose	Maltotetraose	Other	NA	667.23		[M+H]	NA	NA	A	Polar
316	Cluster_36540	0.993126	Met-Arg	Met-Arg	Dipeptide	NA	306.159		[M+H]	NA	NA	A	Polar
317	Cluster_30149	1.7633	Met-Gly	Met-Gly	Dipeptide	NA	207.08		[M+H]	NA	NA	A	Polar
318	Cluster_27630	0.647672	Methionine sulfoxide	Methionine sulfoxide	Other	NA	166.054		[M+H]	NA	NA	A	Polar
319	Cluster_35935	5.90217	Met-Phe	Met-Phe	Dipeptide	NA	297.126		[M+H]	NA	NA	A	Polar
320	Cluster_33065	1.41448	Met-Thr	Met-Thr	Dipeptide	NA	251.106		[M+H]	NA	NA	A	Polar
321	Cluster_44441	0.853182	N,N'-Diacetylchitobiose	N,N'-Diacetylchitobiose	Other	NA	425.177		[M+H]	NA	NA	A	Polar
322	Cluster_31377	0.674282	N-acetyl-D-galactosamine / N-acetyl-D-glucoseamine	N-acetyl-D-galactosamine / N-acetyl-D-glucoseamine	Other	NA	222.097		[M+H]	NA	NA	A	Polar
323	Cluster_31378	0.715639	N-acetyl-D-galactosamine / N-acetyl-D-glucoseamine	N-acetyl-D-galactosamine / N-acetyl-D-glucoseamine	Other	NA	222.097		[M+H]	NA	NA	A	Polar
324	Cluster_30301	6.80501	N-Acetyl-D-Phenylalanine	N-Acetyl-D-Phenylalanine	Other	NA	208.098		[M+H]	NA	NA	A	Polar
325	Cluster_28109	1.13294	N-Acetyl-L-Aspartic acid	N-Acetyl-L-Aspartic acid	Other	NA	176.056		[M+H]	NA	NA	A	Polar
326	Cluster_36840	0.677542	N-Acetylneuraminic acid	N-Acetylneuraminic acid	Other	NA	310.113		[M+H]	NA	NA	A	Polar
327	Cluster_08001	2.67407	NADH	NADH	Other	NA	333.57		[M+H]	NA	NA	A	Polar
328	Cluster_54110	7.65927	Naringin	Naringin	Other	NA	581.187		[M+H]	NA	NA	A	Polar
329	Cluster_29032	0.579943	N-Epsilon,N-Epsilon,N-Epsilon-trimethyl lysine	N-Epsilon,N-Epsilon,N-Epsilon-trimethyl lysine	Other	NA	189.16		[M+H]	NA	NA	A	Polar
330	Cluster_27350	0.933381	N-Formyl-L-aspartate	N-Formyl-L-aspartate	Other	NA	162.04		[M+H]	NA	NA	A	Polar
331	Cluster_29851	0.730796	NG,NG-Dimethylarginine	NG,NG-Dimethylarginine	Other	NA	203.15		[M+H]	NA	NA	A	Polar
332	Cluster_25012	1.28309	Niacinamide	Niacinamide	Other	NA	123.056		[M+H]	NA	NA	A	Polar
333	Cluster_62457	1.04354	Nicotinamide adenine dinucleotide phosphate (NADP)	Nicotinamide adenine dinucleotide phosphate (NADP)	Other	NA	744.085		[M+H]	NA	NA	A	Polar
334	Cluster_25038	1.14531	Nicotinic acid	Nicotinic acid	Other	NA	124.04		[M+H]	NA	NA	A	Polar
335	Cluster_26923	1.02861	N-Omega-Acetylhistamine	N-Omega-Acetylhistamine	Other	NA	154.098		[M+H]	NA	NA	A	Polar
336	Cluster_29945	1.16254	O-Acetyl-L-Carnitine	O-Acetyl-L-Carnitine	Other	NA	204.123		[M+H]	NA	NA	A	Polar
337	Cluster_27596	7.87903	o-Coumaric acid	o-Coumaric acid	Other	NA	165.055		[M+H]	NA	NA	A	Polar
338	Cluster_27196	3.9563	omega-Aminocaprylic acid	omega-Aminocaprylic acid	Other	NA	160.133		[M+H]	NA	NA	A	Polar
339	Cluster_25582	0.536876	Ornithine	Ornithine	Other	NA	133.098		[M+H]	NA	NA	A	Polar
340	Cluster_31160	1.18427	O-Succinyl-L-Homoserine	O-Succinyl-L-Homoserine	Other	NA	220.081		[M+H]	NA	NA	A	Polar
341	Cluster_27593	6.435	p-Coumaric acid	p-Coumaric acid	Other	NA	165.055		[M+H]	NA	NA	A	Polar
342	Cluster_46744	2.7845	PGGPE (pentapeptide)	PGGPE	Other	NA	456.208		[M+H]	NA	NA	A	Polar
343	Cluster_32254	3.70106	Phe-Ala	Phe-Ala	Dipeptide	NA	237.123		[M+H]	NA	NA	A	Polar
344	Cluster_37632	2.56543	Phe-Arg	Phe-Arg	Dipeptide	NA	322.187		[M+H]	NA	NA	A	Polar
345	Cluster_35682	3.11647	Phe-Gln	Phe-Gln	Dipeptide	NA	294.145		[M+H]	NA	NA	A	Polar
346	Cluster_35761	3.50546	Phe-Glu	Phe-Glu	Dipeptide	NA	295.129		[M+H]	NA	NA	A	Polar
347	Cluster_31439	3.71037	Phe-Gly	Phe-Gly	Dipeptide	NA	223.108		[M+H]	NA	NA	A	Polar
348	Cluster_04681	1.94388	Phe-His	Phe-His	Dipeptide	NA	152.076		[M+H]	NA	NA	A	Polar
349	Cluster_34682	5.92308	Phe-Ile	Phe-Ile	Dipeptide	NA	279.171		[M+H]	NA	NA	A	Polar
350	Cluster_37065	6.88662	Phe-Phe	Phe-Phe	Dipeptide	NA	313.154		[M+H]	NA	NA	A	Polar
351	Cluster_34046	3.15145	Phe-Thr	Phe-Thr	Dipeptide	NA	267.134		[M+H]	NA	NA	A	Polar
352	Cluster_38120	5.1743	Phe-Tyr	Phe-Tyr	Dipeptide	NA	329.149		[M+H]	NA	NA	A	Polar
353	Cluster_33953	4.85956	Phe-Val	Phe-Val	Dipeptide	NA	265.155		[M+H]	NA	NA	A	Polar
354	Cluster_25470	1.03588	Pipecolic acid	Pipecolic acid	Other	NA	130.087		[M+H]	NA	NA	A	Polar
355	Cluster_28792	0.875114	Pro-Ala	Pro-Ala	Dipeptide	NA	187.108		[M+H]	NA	NA	A	Polar
356	Cluster_32658	0.93854	Pro-Glu	Pro-Glu	Dipeptide	NA	245.113		[M+H]	NA	NA	A	Polar
357	Cluster_31760	3.69906	Pro-Ile	Pro-Ile	Dipeptide	NA	229.155		[M+H]	NA	NA	A	Polar
358	Cluster_32794	2.83831	Pro-Met	Pro-Met	Dipeptide	NA	247.111		[M+H]	NA	NA	A	Polar
359	Cluster_33835	4.72513	Pro-Phe	Pro-Phe	Dipeptide	NA	263.139		[M+H]	NA	NA	A	Polar
360	Cluster_34683	3.25246	Pro-Tyr	Pro-Tyr	Dipeptide	NA	279.134		[M+H]	NA	NA	A	Polar
361	Cluster_30773	2.40587	Pro-Val	Pro-Val	Dipeptide	NA	215.139		[M+H]	NA	NA	A	Polar
362	Cluster_27735	1.21307	Pyridoxal	Pyridoxal	Other	NA	168.066		[M+H]	NA	NA	A	Polar
363	Cluster_27797	1.58244	Pyridoxine	Pyridoxine	Other	NA	170.081		[M+H]	NA	NA	A	Polar
364	Cluster_25453	1.4305	Pyroglutamic acid	Pyroglutamic acid	Other	NA	130.051		[M+H]	NA	NA	A	Polar
365	Cluster_54829	6.70265	Quercetin 3,7-dirhamnoside	Quercetin 3,7-dirhamnoside	Other	NA	595.166		[M+H]	NA	NA	B	Polar
366	Cluster_62898	5.50839	Quercetin 3-O-6-O-(rhamnosyl) glucoside 7-O-rhamnoside	Quercetin 3-O-6-O-(rhamnosyl) glucoside 7-O-rhamnoside	Other	NA	757.219		[M+H]	NA	NA	B	Polar
367	Cluster_55810	6.13084	Quercetin 3-O-glucoside 7-O-rhamnoside	Quercetin 3-O-glucoside 7-O-rhamnoside	Other	NA	611.161		[M+H]	NA	NA	B	Polar
368	Cluster_47384	7.04201	Quercetin-3-beta-D-glucoside	Quercetin-3-beta-D-glucoside	Other	NA	465.103		[M+H]	NA	NA	B	Polar
369	Cluster_46220	7.69015	Quercitrin	Quercitrin	Other	NA	449.108		[M+H]	NA	NA	A	Polar
370	Cluster_51074	0.842573	Raffinose	Raffinose	Other	NA	522.204		[M+NH4]	NA	NA	A	Polar
371	Cluster_41181	5.74725	Riboflavin	Riboflavin	Other	NA	377.146		[M+H]	NA	NA	A	Polar
372	Cluster_55800	6.80727	Rutin	Rutin	Other	NA	611.161		[M+H]	NA	NA	A	Polar
373	Cluster_34548	0.617522	Saccharopine	Saccharopine	Other	NA	277.139		[M+H]	NA	NA	A	Polar
374	Cluster_41676	2.38016	S-Adenosyl-L-Homocysteine	S-Adenosyl-L-Homocysteine	Other	NA	385.129		[M+H]	NA	NA	A	Polar
375	Cluster_31075	3.18634	Ser-Ile	Ser-Ile	Dipeptide	NA	219.134		[M+H]	NA	NA	A	Polar
376	Cluster_28200	4.20333	Serotonine	Serotonine	Other	NA	177.102		[M+H]	NA	NA	A	Polar
377	Cluster_29831	1.046	Ser-Pro	Ser-Pro	Dipeptide	NA	203.103		[M+H]	NA	NA	A	Polar
378	Cluster_29988	1.65736	Ser-Val	Ser-Val	Dipeptide	NA	205.119		[M+H]	NA	NA	A	Polar
379	Cluster_36177	13.2551	Sphingosine	Sphingosine	Other	NA	300.29		[M+H]	NA	NA	A	Polar
380	Cluster_28039	6.62767	Suberic acid	Suberic acid	Other	NA	175.097		[M+H]	NA	NA	A	Polar
381	Cluster_40199	0.769041	Sucrose	Sucrose	Other	NA	360.15		[M+NH4]	NA	NA	A	Polar
382	Cluster_31956	3.43725	Thr-Ile	Thr-Ile	Dipeptide	NA	233.15		[M+H]	NA	NA	A	Polar
383	Cluster_31961	3.65559	Thr-Leu	Thr-Leu	Dipeptide	NA	233.15		[M+H]	NA	NA	A	Polar
384	Cluster_33066	2.4189	Thr-Met	Thr-Met	Dipeptide	NA	251.106		[M+H]	NA	NA	A	Polar
385	Cluster_34037	4.3405	Thr-Phe	Thr-Phe	Dipeptide	NA	267.134		[M+H]	NA	NA	A	Polar
386	Cluster_36543	5.09457	Thr-Trp	Thr-Trp	Dipeptide	NA	306.145		[M+H]	NA	NA	A	Polar
387	Cluster_31070	2.01145	Thr-Val	Thr-Val	Dipeptide	NA	219.134		[M+H]	NA	NA	A	Polar
388	Cluster_32557	3.33896	Thymidine	Thymidine	Other	NA	243.098		[M+H]	NA	NA	A	Polar
389	Cluster_30326	7.9751	3,5-Dimethoxy-4-hydroxycinnamaldehyde	3,5-Dimethoxy-4-hydroxycinnamaldehyde	Other	NA	209.081		[M+H]	NA	NA	A	Polar
390	Cluster_41509	3.77594	Zeatin-O-glucoside	Zeatin-O-glucoside	Other	NA	382.173		[M+H]	NA	NA	A	Polar
391	Cluster_40198	0.68166	Trehalose	Trehalose	Other	NA	360.15		[M+NH4]	NA	NA	A	Polar
392	Cluster_40263	3.18057	Trp-Arg	Trp-Arg	Dipeptide	NA	361.199		[M+H]	NA	NA	A	Polar
393	Cluster_37508	3.93426	Trp-Asp	Trp-Asp	Dipeptide	NA	320.125		[M+H]	NA	NA	A	Polar
394	Cluster_38500	4.22753	Trp-Glu	Trp-Glu	Dipeptide	NA	334.14		[M+H]	NA	NA	A	Polar
395	Cluster_38438	2.86824	Trp-Lys	Trp-Lys	Dipeptide	NA	333.192		[M+H]	NA	NA	A	Polar
396	Cluster_36542	3.87651	Trp-Thr	Trp-Thr	Dipeptide	NA	306.145		[M+H]	NA	NA	A	Polar
397	Cluster_32789	7.24258	Tryptophan, N-acetyl-	Tryptophan, N-acetyl-	Other	NA	247.108		[M+H]	NA	NA	A	Polar
398	Cluster_38779	1.31704	Tyr-Arg	Tyr-Arg	Dipeptide	NA	338.182		[M+H]	NA	NA	A	Polar
399	Cluster_35862	1.41654	Tyr-Asn	Tyr-Asn	Dipeptide	NA	296.124		[M+H]	NA	NA	A	Polar
400	Cluster_36845	1.93099	Tyr-Gln	Tyr-Gln	Dipeptide	NA	310.14		[M+H]	NA	NA	A	Polar
401	Cluster_35775	4.74203	Tyr-Ile	Tyr-Ile	Dipeptide	NA	295.166		[M+H]	NA	NA	A	Polar
402	Cluster_36847	1.01431	Tyr-Lys	Tyr-Lys	Dipeptide	NA	310.176		[M+H]	NA	NA	A	Polar
403	Cluster_37059	4.11988	Tyr-Met	Tyr-Met	Dipeptide	NA	313.122		[M+H]	NA	NA	A	Polar
404	Cluster_38129	5.70539	Tyr-Phe	Tyr-Phe	Dipeptide	NA	329.149		[M+H]	NA	NA	A	Polar
405	Cluster_34124	1.62849	Tyr-Ser	Tyr-Ser	Dipeptide	NA	269.113		[M+H]	NA	NA	A	Polar
406	Cluster_39228	4.18088	Tyr-Tyr	Tyr-Tyr	Dipeptide	NA	345.145		[M+H]	NA	NA	A	Polar
407	Cluster_34837	3.72758	Tyr-Val	Tyr-Val	Dipeptide	NA	281.15		[M+H]	NA	NA	A	Polar
408	Cluster_37753	0.900896	Uridine 5'-monophosphate	Uridine 5'-monophosphate	Other	NA	325.044		[M+H]	NA	NA	A	Polar
409	Cluster_25804	1.18617	Urocanic acid	Urocanic acid	Other	NA	139.05		[M+H]	NA	NA	A	Polar
410	Cluster_28985	1.33378	Val-Ala	Val-Ala	Dipeptide	NA	189.123		[M+H]	NA	NA	A	Polar
411	Cluster_31892	0.844431	Val-Asn	Val-Asn	Dipeptide	NA	232.129		[M+H]	NA	NA	A	Polar
412	Cluster_31947	1.0439	Val-Asp	Val-Asp	Dipeptide	NA	233.113		[M+H]	NA	NA	A	Polar
413	Cluster_32799	1.33847	Val-Glu	Val-Glu	Dipeptide	NA	247.129		[M+H]	NA	NA	A	Polar
414	Cluster_28041	1.39343	Val-Gly	Val-Gly	Dipeptide	NA	175.108		[M+H]	NA	NA	A	Polar
415	Cluster_31862	4.1724	Val-Ile	Val-Ile	Dipeptide	NA	231.171		[M+H]	NA	NA	A	Polar
416	Cluster_31864	4.55219	Val-Leu	Val-Leu	Dipeptide	NA	231.171		[M+H]	NA	NA	A	Polar
417	Cluster_03832	0.59192	Val-Lys	Val-Lys	Dipeptide	NA	123.595		[M+H]	NA	NA	A	Polar
418	Cluster_32955	3.48785	Val-Met	Val-Met	Dipeptide	NA	249.127		[M+H]	NA	NA	A	Polar
419	Cluster_33965	5.25317	Val-Phe	Val-Phe	Dipeptide	NA	265.155		[M+H]	NA	NA	A	Polar
420	Cluster_30770	3.30058	Val-Pro	Val-Pro	Dipeptide	NA	215.139		[M+H]	NA	NA	A	Polar
421	Cluster_34844	3.6414	Val-Tyr	Val-Tyr	Dipeptide	NA	281.15		[M+H]	NA	NA	A	Polar
422	Cluster_31170	3.82918	Zeatin	Zeatin	Other	NA	220.118		[M+H]	NA	NA	A	Polar
