## Supplementary Table 3 for "The diversity of quinoa morphological traits and seed metabolic composition"

### Sheet: Sheet1
Supplementary Table 3. Genotypes exhibiting a correlation between their position in the PCA plot and their geographical origin.
Genotype	Species	Provider	Country	Status	Origin
CHEN 147	Chenopodium quinoa Willd.	IPK	Germany	Cultivar	Bolivia
CHEN 187	Chenopodium quinoa Willd.	IPK	Germany	Cultivar	Bolivia
CHEN 245	Chenopodium quinoa Willd.	IPK	Germany	Cultivar	Peru
CHEN 281	Chenopodium quinoa Willd.	IPK	Germany	Cultivar	Peru
CHEN 428	Chenopodium quinoa Willd.	IPK	Germany	Cultivar	Peru
CHEN 468	Chenopodium quinoa Willd.	IPK	Germany	Cultivar	Peru
CHEN 89	Chenopodium quinoa Willd.	IPK	Germany	Cultivar	Peru
D 11912	Chenopodium quinoa Willd.	IPK	Germany	Cultivar	Peru
D 11963	Chenopodium quinoa Willd.	IPK	Germany	Cultivar	Peru
D 12172	Chenopodium quinoa Willd.	IPK	Germany	Cultivar	Peru
D 12304	Chenopodium quinoa Willd.	IPK	Germany	Cultivar	Peru
D 12377	Chenopodium quinoa Willd.	IPK	Germany	Cultivar	Peru
D 12401	Chenopodium quinoa Willd.	IPK	Germany	Cultivar	Peru
D 12406	Chenopodium quinoa Willd.	IPK	Germany	Cultivar	Bolivia
D 9978	Chenopodium quinoa Willd.	IPK	Germany	Cultivar	Peru
D 11932	Chenopodium quinoa Willd.	IPK	Germany	Cultivar	Peru
PI 510545	Chenopodium quinoa Willd.	USDA	USA	Cultivar	Peru
PI 568156	Chenopodium quinoa Willd.	USDA	USA	Cultivar	Mexico
PI 433379	Chenopodium formosanum Koidz	USDA	USA	Cultivar	Taiwan
PI 658741	Chenopodium album L.	USDA	USA	Cultivar	India
Ames 19046	Chenopodium quinoa Willd.	USDA	USA	Cultivar	USA
