## Supplementary Table 5 for "The diversity of quinoa morphological traits and seed metabolic composition"

### Sheet: Suppl. Table 5
Supplementary Table 5. Seeds of 14 quinoa genotypes characterized by the lowest and highest saponin content.
Seeds were extracted and measured twice to assess metabolic profiling's reproducibility. Data express a sum of all metabolic features detected in the positive mode in the retention time window between 8.14 and 14.00 min, which corresponds to the saponin elution and is used here as a proxy for a total saponin content.
Genotype	Saponins: SUM Exp1	Saponins: SUM Exp2
D-9995	3.17605e+11	1.48642e+11
CHEN-413	3.07542e+11	1.26439e+11
D-12255	3.05704e+11	1.3087e+11
D-11933	3.05183e+11	1.36445e+11
D-12122	2.8654e+11	1.29122e+11
D-12251	2.83453e+11	1.78138e+11
D-11986	2.75259e+11	1.43015e+11
CHEN-428	3.30654e+10	1.82057e+10
D-12406	3.00892e+10	1.13393e+10
D-12401	2.98181e+10	1.3013e+10
CHEN-147	2.94555e+10	1.34177e+10
Ames-19046	2.86905e+10	1.40997e+10
D-12304	2.79257e+10	1.4366e+10
PI-510545	1.99407e+10	8.43958e+09
